# The impact of low input DNA on the reliability of DNA methylation as measured by the Illumina Infinium MethylationEPIC BeadChip

**DOI:** 10.1101/2021.12.22.473840

**Authors:** Sarah Holmes Watkins, Karen Ho, Christian Testa, Louise Falk, Patrice Soule, Linda V. Nguyen, Sophie FitzGibbon, Catherine Slack, Jarvis T. Chen, George Davey Smith, Immaculata De Vivo, Andrew J. Simpkin, Kate Tilling, Pamela D. Waterman, Nancy Krieger, Matthew Suderman, Caroline Relton

## Abstract

**Background:** DNA methylation (DNAm) is commonly assayed using the Illumina Infinium MethylationEPIC BeadChip, but there is currently little published evidence to define the lower limits of the amount of DNA that can be used whilst preserving data quality. Such evidence is valuable for analyses utilising precious or limited DNA sources.

**Materials and methods:** We use a single pooled sample of DNA in quadruplicate at three dilutions to define replicability and noise, and an independent population dataset of 328 individuals (from a community-based study including US-born non-Hispanic Black and white persons) to assess the impact of total DNA input on the quality of data generated using the Illumina Infinium MethylationEPIC BeadChip.

**Results:** Data are less reliable and more noisy as DNA input decreases to 40ng, with clear reductions in data quality; however samples with a total input as low as 40ng pass standard quality control tests, and we observe little evidence that low input DNA obscures the associations between DNAm and two phenotypes, age and smoking status.

**Conclusions:** DNA input as low as 40ng can be used with the Illumina Infinium MethylationEPIC BeadChip, provided quality checks and sensitivity analyses are undertaken.
