## Supplementary tables 1 and 2 for "The impact of low input DNA on the reliability of DNA methylation as measured by the Illumina Infinium MethylationEPIC BeadChip"

### Sheet: Supplementary_table_1
Methylation level at 400ng	40ng mean	40ng SD	200ng mean	200ng SD
0 to 0.05	0.06	0.04	0.02	0.01
0.05 to 0.1	0.16	0.06	0.08	0.02
0.1 to 0.15	0.24	0.08	0.14	0.02
0.15 to 0.2	0.3	0.1	0.19	0.03
0.2 to 0.25	0.35	0.11	0.24	0.03
0.25 to 0.3	0.38	0.13	0.28	0.04
0.3 to 0.35	0.41	0.14	0.33	0.04
0.35 to 0.4	0.44	0.15	0.37	0.04
0.4 to 0.45	0.46	0.16	0.42	0.04
0.45 to 0.5	0.49	0.17	0.46	0.04
0.5 to 0.55	0.52	0.16	0.51	0.04
0.55 to 0.6	0.56	0.16	0.56	0.04
0.6 to 0.65	0.62	0.14	0.61	0.03
0.65 to 0.7	0.67	0.12	0.65	0.03
0.7 to 0.75	0.72	0.1	0.7	0.03
0.75 to 0.8	0.78	0.08	0.74	0.03
0.8 to 0.85	0.83	0.07	0.79	0.03
0.85 to 0.9	0.88	0.06	0.85	0.03
0.9 to 0.95	0.93	0.04	0.9	0.02
0.95 to 1	0.96	0.02	0.94	0.01

### Sheet: Supplementary_table_2
	40ng vs 400ng			200ng vs 400ng			40ng vs 200ng
Methylation band	Df (k-1;n-k)	F value	P value	Df (k-1;n-k)	F value	P value	Df (k-1;n-k)	F value	P value
>=0,<0.05	1;325096	33452.9	0	1;400398	0.0543119	0.815723	1;310170	33148.2	0
>=0.05,<0.1	1;109932	2040.12	0	1;74322	65.2895	6.56e-16	1;113794	2690.27	0
>=0.1,<0.15	1;62546	8046.44	0	1;47062	8.12753	0.00436172	1;61574	7544.04	0
>=0.15,<0.2	1;60825	12674.5	0	1;44183	22.8517	1.76e-06	1;59276	12433.7	0
>=0.2,<0.25	1;66405	13764.4	0	1;46985	223.074	2.52e-50	1;65518	15196	0
>=0.25,<0.3	1;68091	15349.3	0	1;52452	412.007	3.01e-91	1;66611	17415	0
>=0.3,<0.35	1;70841	16671.6	0	1;62058	383.325	4.25e-85	1;68439	18561.8	0
>=0.35,<0.4	1;75987	19350.4	0	1;76231	292.489	1.89e-65	1;71696	20195.1	0
>=0.4,<0.45	1;86226	22265.1	0	1;95240	121.567	2.99e-28	1;80082	21523.4	0
>=0.45,<0.5	1;96581	25049.9	0	1;113340	2.88469	0.0894277	1;89537	22525.7	0
>=0.5,<0.55	1;104689	25914.4	0	1;126943	48.7683	2.89e-12	1;99710	22542.2	0
>=0.55,<0.6	1;106683	25143.6	0	1;130965	366.331	1.52e-81	1;107448	21116.1	0
>=0.6,<0.65	1;101695	21710.4	0	1;120515	705.046	6.69e-155	1;109032	18368.7	0
>=0.65,<0.7	1;91293	15739.2	0	1;97960	933.97	3.72e-204	1;103059	13328.3	0
>=0.7,<0.75	1;75531	9736.82	0	1;66097	1121.91	6.37e-244	1;86916	7650.52	0
>=0.75,<0.8	1;56374	4394.14	0	1;34701	984.503	4.03e-213	1;63005	2793.28	0
>=0.8,<0.85	1;34296	1719.49	0	1;14477	632.546	1.18e-136	1;36399	705.234	6.4e-154
>=0.85,<0.9	1;13337	1133.73	1.29e-238	1;7059	269.205	2.11e-59	1;14014	637.731	1.22e-137
>=0.9,<0.95	1;7447	486.788	1.51e-104	1;4001	239.695	1.49e-52	1;7634	193.179	2.17e-43
>=0.95,<1	1;1659	60.8775	1.07e-14	1;545	22.531	2.65e-06	1;1620	23.5069	1.36e-06
